# Quantifying Support for Competing Biomedical Hypotheses using Large Language Models and Bayesian Analysis

**DOI:** 10.64898/2026.06.05.730173

**Authors:** Bethany M. Moore, Jack Freeman, Robert J. Millikin, Chitrasen Mohanty, Kevin Shine George, Aviral Bal, Cannon Lock, John-Demian Sauer, Megan E. Spurgeon, Darcie L. Moore, Brittany G. Travers, Ron Stewart

## Abstract

**Background:** Comparing competing biomedical hypotheses can help researchers prioritize questions for further investigation. Literature-based evaluation systems such as SKiM-GPT assess support for individual hypotheses, but independently assigned scores may not clearly distinguish their relative support. Direct comparison, accompanied by uncertainty estimates, could help researchers interpret the balance of evidence and track how it changes over time.

**Results:** We introduce KM-GPT-DCH, an extension of SKiM-GPT that integrates co-occurrence-based literature retrieval with large language models to directly compare support for two user-defined biomedical hypotheses. The system evaluates sampled sets of relevant PubMed abstracts using a structured scoring approach and applies a Bayesian model to estimate relative literature support and its uncertainty. In retrospective analyses of five historical hypothesis pairs, KM-GPT-DCH identifies support for subsequently accepted explanations using literature published many years before selected acceptance or rejection milestones. We also apply the system to twenty unresolved hypothesis pairs to characterize literature support and inform future research. Outputs include comparative scores, credible intervals, and explanations linked to retrieved PubMed records.

**Conclusions:** KM-GPT-DCH supports the comparison of biomedical hypotheses and the prioritization of candidates for further investigation, such as, “is HPV or HSV more likely to cause cervical cancer?”. Its temporal analyses enable users to assess and visualize changes in relative literature support. These estimates describe the relative support of literary evidence assessed by the system. A web interface is freely available at https://skim.morgridge.org/.
