## Supplementary Table 1 for "Quantifying Support for Competing Biomedical Hypotheses using Large Language Models and Bayesian Analysis"

### Sheet: Sheet1
Disease/ Condition	New Hypothesis	Existing Hypothesis	Relationship	Propose Date	Community Accept or Reject	Scientific Community Accept/ Reject Date	Nobel Date	General public Accept/ Reject date	KM Sufficient?	KM Resolution Date	KM resolution date ahead of Scientific Resolution Date	KM-GPT-DCH Resolution Date	KM-GPT-DCH ahead of Scientific Resolution Date
Three Historically Controversial Hypotheses
Cervical Cancer	HPV	HSV	Causes	1983	Accept	1996	2008	2006	Yes	1984	12 years	1984	12 years
Scrapie	Protein infection (Prion)	Viral infection	Causes	1982	Accept	1997	1997	2020+	Yes	1992	5 years	1982	15 years
Peptic Ulcer	Bacterial infection	Psychological stress	Causes	1984	Accept	1994	2005	1997+	No	N/A	N/A	1991	3 years
Additional Controversial Hypotheses
Autism	Vaccines	Genetic predisposition	Causes	1998	Reject	partial 2004, full 2010	-	unknown	Yes	2008	2 years	1998	12 years
Cardiovascular Disease Risk	Hormone Replacement Therapy	Statins	Treats / Reduces	1991	Reject	rejected 2002	-	2004+	Yes	1993	9 years	1999	3 years
