## Supplementary Table 2 for "Quantifying Support for Competing Biomedical Hypotheses using Large Language Models and Bayesian Analysis"

### Sheet: pre-study time cut-offs
HPV/HSV causes cervical cancer	LLM	website	Response for 1981 cutoff (correct response is HSV)	Number of legitimate and relevant references	Number of legitimate references but only after asking for more info	Number of references used beyond the cutoff date	Number of references that were incorrect	Number of references that were not found	Number of references that were not relevant	Total references	% legitimate references
Before the paper in 1983 showing cervical cancer can be caused by HPV, it was predominantly thought to be caused by HSV-2	GPT-4o	https://chatgpt.com/	HSV	1	0	0	1	2	0	4	0.25
	GPT-5.0	https://chatgpt.com/	HSV	0	0	0	4	3	0	7	0
	Gemini 2.5 Flash	https://gemini.google.com/	HPV	0	0	5	7	7	0	19	0
	Sonar (built on Meta Llama 3.3 70B) with routing from Mistral Large 2 and Gemini 2.5 Flash	https://www.perplexity.ai/	HSV	1	0	13	0	0	0	14	0.0714286
	DeepSeek-R1-0528	https://chat.deepseek.com/	HPV	2	2	0	0	1	0	5	0.8
Scrapie is caused by protein/ virus	LLM	website	Response for 1980 cutoff (correct response is virus)	Number of legitimate and relevant references	Number of legitimate references but only after asking for more info	Number of references used beyond the cutoff date	Number of references that were incorrect	Number of references that were not found	Number of references that were not relevant	Total references	% legitimate references
Before 1982 scrapie was thought to be caused by a virus, while in 1982 the paper came out that it was caused by an infectious protein (prion)	GPT-4o	https://chatgpt.com/	virus/ protein	0	0	7	0	0	0	7	0
	GPT-5.0	https://chatgpt.com/	protein	3	3	34.5	2.5	2	0	45	0.133333	* link to sources contained 33 out of 36 beyond the cutoff date
	Gemini 2.5 Flash	https://gemini.google.com/	virus/ protein	2	0	1	0	1	0	4	0.5
	Sonar (built on Meta Llama 3.3 70B) with routing from Mistral Large 2 and Gemini 2.5 Flash	https://www.perplexity.ai/	protein	0	0	5	0	0	0	5	0
	DeepSeek-R1-0528	https://chat.deepseek.com/	virus	2	2	1	1	0	0	6	0.666667
Peptic ulcer is caused by bacterial infection or psychological stress	LLM	website	Response for 1982 cutoff (correct response is psychological stress)	Number of legitimate and relevant references	Number of legitimate references but only after asking for more info	Number of references used beyond the cutoff date	Number of references that were incorrect	Number of references that were not found	Number of references that were not relevant	Total references	% legitimate references
Before 1984, psychological stress was thought to cause peptic ulcers, but the 1984 paper showed the bacteria H. pylori to cause peptic ulcers	GPT-4o	https://chatgpt.com/	psychological stress	0	1	1	1	2	0	5	0.2
	GPT-5.0	https://chatgpt.com/	psychological stress	4	0	0	3	2	0	9	0.444444
	Gemini 2.5 Flash	https://gemini.google.com/	psychological stress	0	0	15	0	0	1	16	0
	Sonar (built on Meta Llama 3.3 70B) with routing from Mistral Large 2 and Gemini 2.5 Flash	https://www.perplexity.ai/	psychological stress	1	0	21	0	0	0	22	0.0454545
	DeepSeek-R1-0528	https://chat.deepseek.com/	psychological stress	0	2	1	0	0	2	5	0.4
			totals for all hypotheses and models	16	10	104.5	19.5	20	3	173
			percentages for all hypotheses and models	0.0924855	0.0578035	0.604046	0.112717	0.115607	0.017341
		total legitmate references	0.150289						Average references	11.5333
		without counting time cutoff	0.754335
		percent incorrect	0.849711
		correct responses	0.666667

### Sheet: post-study time cut-offs
HPV/HSV causes cervical cancer- 1983 landmark paper	LLM	website	Response for 1986 cutoff (correct response is HPV)	Number of legitimate and relevant references	Number of legitimate references but only after asking for more info	Number of references used beyond the cutoff date	Number of references that were incorrect	Number of references that were not found	Number of references that were not relevant	Total references	% legitimate references
	GPT-4o	https://chatgpt.com/	HPV	4	0	0	0	0	0	4	1
	GPT-5.0	https://chatgpt.com/	HPV	5	4	31.5	7.5	2	0	50	0.18	*Many of these were from the link 'sources' which contained several more recent, non-peer reviewed sources like websites. Out of 36, only 5 were legitmate and from 1986 and before.
	Gemini 2.5 Flash	https://gemini.google.com/	HPV	3	0	2	1	0	0	6	0.5
	Sonar (built on Meta Llama 3.3 70B) with routing from Mistral Large 2 and Gemini 2.5 Flash	https://www.perplexity.ai/	HPV	1	0	15	0	0	0	16	0.0625
	DeepSeek-R1-0528	https://chat.deepseek.com/	HPV	1	0	0	4	1	1	7	0.142857
Scrapie is caused by protein/ virus - 1982 landmark paper	LLM		Response for 1985 cutoff ((correct response is protein)	Number of legitimate and relevant references	Number of legitimate references but only after asking for more info	Number of references used beyond the cutoff date	Number of references that were incorrect	Number of references that were not found	Number of references that were not relevant	Total references	% legitimate references
	GPT-4o	https://chatgpt.com/	protein	3	0	0	0	1	0	4	0.75
	GPT-5.0	https://chatgpt.com/	protein	4	0	0	3	1	0	8	0.5
	Gemini 2.5 Flash	https://gemini.google.com/	protein	12	0	11	4	1	0	28	0.428571
	Sonar (built on Meta Llama 3.3 70B) with routing from Mistral Large 2 and Gemini 2.5 Flash	https://www.perplexity.ai/	protein	3	0	14	0	0	0	17	0.176471
	DeepSeek-R1-0528	https://chat.deepseek.com/	viral	4	0	0	1	0	0	5	0.8
Peptic ulcer is caused by bacterial infection or psychological stress - 1984 landmark paper	LLM		Response for 1987 cutoff (correct response is bacteria)	Number of legitimate and relevant references	Number of legitimate references but only after asking for more info	Number of references used beyond the cutoff date	Number of references that were incorrect	Number of references that were not found	Number of references that were not relevant	Total references	% legitimate references
	GPT-4o	https://chatgpt.com/	bacteria	2	0	0	3	1	0	6	0.333333
	GPT-5.0	https://chatgpt.com/	bacteria	2	0	0	4	3	0	9	0.222222
	Gemini 2.5 Flash	https://gemini.google.com/	psychological stress	0	0	10	0	0	0	10	0
	Sonar (built on Meta Llama 3.3 70B) with routing from Mistral Large 2 and Gemini 2.5 Flash	https://www.perplexity.ai/	bacteria	1	0	17	0	0	0	18	0.0555556
	DeepSeek-R1-0528	https://chat.deepseek.com/	psychological stress	2	0	0	4	1	2	9	0.222222
			totals for all hypotheses and models	47	4	100.5	31.5	11	3	197
			percentages for all hypotheses and models	0.238579	0.0203046	0.510152	0.159898	0.0558376	0.0152284
		total legitmate references	0.258883						Average references	13.1333
		without counting time cutoff	0.769036
		percent incorrect	0.741117
		correct responses	0.8
