## Supplementary Table 3 for "Quantifying Support for Competing Biomedical Hypotheses using Large Language Models and Bayesian Analysis"

### Sheet: Sheet2
hypothesis	agent	year	hyp result	correct answer	references that are incorrect	reason for incorrect	references beyond the cutoff date	not relevant	Total references	legitimate references	not relevant (claimed by the agent)	notes
is cervical cancer caused by HSV or HPV?	Crow (Robin)	1979	HSV	HSV	1	wrong link (goes to error page), but paper does exist	1	1	10	7	3	* used separate account from wisc email
	Crow (Robin)	1980	HPV	HSV	1	doesn't exist	0	0	5	4	3	* wisc account, It is interesting because the LLM says that the Coleman paper discusses that "papilloma viruses are associated with benign tumors.. and cervical lesions", and this is the reason for saying HPV more likely, but really this paper is about identifying the different types of viruses (HSV, HPV, etc) by looking at infected cells and basically says that hpv is associated with these cervi…
	Crow (Robin)	1981	HSV	HSV	1	wrong link (goes to error page), but paper does exist	0	0	14	13	7
	Crow (Robin)	1982	HPV	HSV	0	NA	0	1	5	4	1	Here the LLM claims HPV is stronger hypothesis, but based on the papers it references, there are papers based on associations of HPV and cervical cancer and/ or lesions, as well as HSV-2 with having those associations. So it seems more like it should be 50/50 here.
	Crow (Robin)	1983	HPV	HPV	0	NA	0	0	4	4	0	Did not reference the landmark paper here. While the papers it does reference suggest HPV to be involved because found in benign dysplasia,does not conclusively show this even though the agent says the evidence is "overwhelming"
	Crow (Robin)	1984	HPV	HPV	1		0	0	9	8	4	finally references 1983 landmark paper, thus says the hypothesis should be HPV
		% correct	0.666667					Total across years:	47	40
								Average	7.83333	6.66667
									% legit references:	0.851064
