## Supplementary Table 4 for "Quantifying Support for Competing Biomedical Hypotheses using Large Language Models and Bayesian Analysis"

### Sheet: summary_stats
Question	A_term	B1_term	B2_term	n_calls	n_unique_pmids	mean_llm_score	posterior_mode	hdi_level	hdi_lo	hdi_hi	shape1	shape2	mean_support_h1	mean_support_h2	total_support	percent_H1_support	percent_H2_support	odds ratio H1	odds ratio H2	Hypothesis1	Hypothesis2	Background on Hyp1	Background on Hyp2	Notes
What is the mechanism of Acupuncture Analgesia	acupuncture	Endorphins|Endorphin|Neurochemical Release	Diffuse Noxious Inhibitory Control|DNIC|counter irritation	20	28	85.305	84.9314	0.95	69.0315	94.7008	24.8355	5.2693	24.75	2	26.75	0.925	0.075	12.375	0.0808081	The Mechanism of Acupuncture analgesia is due to Endorphins.	The Mechanism of Acupuncture analgesia is due to Diffuse Noxious Inhibitory Control.	Argument: Needling triggers endogenous opioid and neurotransmitter release Evidence: Naloxone partially blocks acupuncture analgesia; increased beta-endorphin in CSF after acupuncture; fMRI shows limbic system activation Supporting studies: Han (2003); measurable increases in endorphins, serotonin, and norepinephrine	Argument: Counter-irritation activates descending pain inhibition pathways Evidence: Sham acupuncture (non-specific needling) shows similar efficacy; any noxious stimulus activates DNIC; pain relief is diffuse, not specific to needle location Supporting studies: Le Bars et al. (1979) DNIC mechanism; meta-analyses showing minimal difference between true and sham acupuncture
Does Human Adult Neurogenesis (Hippocampus) exist?	adult & neurogenesis & human	Lifelong Persistence|lifelong generation|generation|persist|in humans|lifelong capabilities	Cessation|limited|non-existent|'not&humans'|lost in humans|declines|diminishes	20	69	76.235	76.6538	0.95	65.7428	85.5147	52.8079	16.8269	12.1	1.2	13.3	0.91	0.09	10.0833	0.0991736	Humans have Lifelong Persistence of adult neurogenesis.	Humans have Developmental Cessation of adult neurogenesis.	Hypothesis 1: Significant neurogenesis (birth of new neurons) occurs in the adult human brain, playing a vital role in learning and memory.	Hypothesis 2: Adult human neurogenesis is extremely limited or non-existent.	Seems to lean towards adult neurogenesis, but still unresolved
What are the Mechanisms of Aging?	aging|getting older|old age	Stochastic damage|DNA damage|somatic mutation|random damage	genetic programs|genetic program|genetics|biological regulation	20	582	70.725	70.694	0.95	66.5406	74.6822	338.263	140.62	25.25	5.05	30.3	0.833	0.167	5	0.2	Aging is primarily due to Stochastic damage.	Aging is primarily due to genetic programs.	Argument: Aging is the result of random, accumulated damage to DNA and cells (entropy) caused by metabolic byproducts like Reactive Oxygen Species (ROS). Evidence: *Oxidative Stress: Organisms with higher metabolic rates (and thus higher ROS production) often have shorter lifespans. *Genomic Instability: As we age, somatic mutations accumulate linearly in our tissues. *Age is accompanied by accum…	Argument: Aging is a biological timetable regulated by specific gene expression changes and hormonal signaling, likely evolved to limit population size or turnover generations. Evidence: *Telomeres: Cells have a "Hayflick limit"—telomeres shorten with every division until the cell stops dividing, acting as a programmed clock. *Conserved Pathways: Inhibiting specific nutrient-sensing pathways (lik…	This is still being debated and may end up being both. Even though it leans infavor of stochatic mutation, there are only 3 abstracts that talk about genetic program regulation, but this must take part because so many different species have different lifespans.
What is the Main Driver of Alzheimer’s Disease?	Alzheimer's|Alzheimers	amyloid plaque	tau pathology	20	493	37.55	37.5836	0.95	33.0842	42.3641	157.439	260.089	8.1	16.85	24.95	0.325	0.675	0.480712	2.08025	The main driver of Alzheimer's is amyloid plaque.	The main driver of Alzheimer's is tau pathology.	Argument: The accumulation of amyloid-beta (Aβ) plaques in the brain is the primary cause, which subsequently triggers tau tangles and neuronal death. *Familial AD mutations (APP, PSEN1/2) increase β-amyloid (Aβ) production or aggregation; carriers almost invariably develop early-onset AD. Amyloid deposition precedes symptoms by decades; APOE4 increases amyloid burden * Amyloid PET imaging: Aβ de…	Argument: Aβ plaques are actually an immune defense mechanism (antimicrobial peptides) created by the brain to fight a low-grade chronic infection (viral or bacterial) or inflammation. * Tau pathology (neurofibrillary tangles) correlates much better than amyloid with cognitive impairment and neuronal loss. * Many older individuals have high Aβ load without dementia (“asymptomatic amyloidosis”), s…	probably important for both
What is the Primary Driver of Atherosclerosis?	Atherosclerosis	high cholesterol|LDL cholesterol|high lipid	Inflammation	20	597	43.075	42.8813	0.95	38.6263	47.3901	210.223	278.667	9.75	19.8	29.55	0.33	0.67	0.492424	2.03077	high cholesterol is the primary driver of Atherosclerosis.	Inflammation is the primary driver of Atherosclerosis.	Argument: LDL particles infiltrate the arterial wall, become oxidized, and are taken up by macrophages to form foam cells—the classic early lesion of atherosclerosis. *Mendelian randomization and familial hypercholesterolemia: lifelong elevated LDL-C dramatically increases cardiovascular events; mutations lowering LDL reduce risk. *Statins, PCSK9 inhibitors, and other LDL-lowering agents consiste…	Argument: Inflammation / endothelial dysfunction is the primary cause. *Many people with “normal” LDL but systemic inflammation (e.g., rheumatoid arthritis, chronic infections) have markedly increased cardiovascular risk. *High-sensitivity CRP and other inflammatory markers predict events independently of LDL. *The CANTOS trial: blocking IL-1β (canakinumab) reduced cardiovascular events without c…
What is the origin and maitenance of cancer?	cancer origins (A term is cancer)	stem cell|stem cells	Stochastic clonal evolution|stochastic mutation|stochastic mutations	20	127	56.08	56.7876	0.95	47.7995	65.1787	69.8267	53.7192	5.6	3.7	9.3	0.602	0.398	1.51351	0.660714	The primary origin of cancer is cancer stem cells.	The primary origin of cancer is Stochastic clonal evolution.	Argument: There is a fixed pool of stem cells that cause cancer. In multiple tumors (e.g., leukemias, breast, colon), only a small fraction of cells can re-initiate a tumor when transplanted into immunodeficient mice; these cells show stem-like properties. *CSCs display self-renewal, differentiation, and therapy resistance; their frequency often increases after chemotherapy. *Lineage-tracing in a…	Argument: Tumor genomes show extensive genetic heterogeneity consistent with gradual Darwinian selection of fitter clones. *Many non-stem, more differentiated cells can reacquire stem-like features under stress (plasticity), challenging the idea of a fixed CSC pool. *Clonal expansions driven by random mutations and selective pressures (e.g., hypoxia, immune evasion) can explain both intratumoral …	Still undecided. It is possible that it could be both (depending on cancer type), but I don't think you would have both for one particular cancer.
What is the mechanism of Cancer Progression?	cancer progression (A term is cancer)	Somatic Mutation Theory|somatic mutations|SMT	Tissue Organization Field Theory|TOFT|tissue organization	20	395	77.045	77.6472	0.95	73.1806	81.9369	268.346	77.4431	24.4	3.2	27.6	0.884	0.116	7.625	0.131148	The primary reason for cancer origins and progression is due to Somatic Mutation Theory.	The primary reason for cancer origins and progression is due to Tissue Organization Field Theory.	Argument: Cancer begins with a single cell accumulating DNA mutations (oncogenes) that allow it to proliferate uncontrollably. Evidence: Sequencing: Almost all tumors contain identifiable mutations in specific driver genes (e.g., p53, KRAS). Heredity: Inherited mutations (like BRCA1/2) drastically increase cancer risk, proving genetic primacy.	Argument: Cancer is a problem of tissue organization; disruption in the communication between cells and their surrounding matrix causes cells to revert to their "default" state of proliferation. Evidence: Stroma Influence: Normal cells placed in a cancerous connective tissue (stroma) can become cancerous, while cancer cells placed in a healthy embryonic environment can revert to normal behavior. …
How is consciousness dervied?	consciousness	active global network integration|Global Neuronal Workspace Theory|global network	progressive integration|integrated information|modular model	20	93	61.595	59.7676	0.95	49.6951	69.5533	55.0408	37.1807	11.7	9.2	20.9	0.56	0.44	1.27174	0.786325	Consciousness is derived via active global network integration.	Consciousness is derived via progressive integration.	Global Neuronal Workspace Theory (GNWT): consciousness is derived from a active global network that integrates information comning from unconscious areas of the brain	Integrated Information Theory (IIT)/ progess ive integration/ modular model: consciousness is derived from progessive integration of domain specific macro consciousness that are the result of many different microconsciousness.
What is the mechanism of the Pathogenesis of Endometriosis?	endometriosis	retrograde menstruation	coelomic metaplasia|stem cells|metaplasia	20	99	83.265	83.2759	0.95	74.9986	89.7815	80.7667	17.0394	33.05	0	33.05	1	0	N/A	0	The primary cause of endometriosis is retrograde menstruation.	The primary cause of endometriosis is coelomic metaplasia.	Argument: Sampson’s classic model: menstrual blood flows backward through fallopian tubes into the peritoneal cavity; endometrial cells implant on pelvic organs. *Retrograde menstruation is very common; women with obstructive Müllerian anomalies (more severe retrograde flow) have higher endometriosis prevalence. Lesions often resemble eutopic endometrium histologically and respond to estrogen and…	Argument: Endometriosis can occur in locations not easily explained by retrograde flow, such as lungs, brain, or in rare cases in men receiving high-dose estrogen. *Peritoneal and coelomic epithelial cells can transdifferentiate into endometrial-like cells under hormonal or inflammatory stimuli in vitro and in animal models. *Evidence of bone marrow–derived stem cells contributing to endometrial …
What is the underlying biological cause of Major Depressive Disorder?	Major depressive disorder|depression	Monoamine deficiency|serotonin deficiency|noradrenaline deficiency|dopamine deficiency	inflammation	20	568	22.06	22.0217	0.95	18.4963	25.9963	104.279	365.178	1.15	28.25	29.4	0.039	0.961	0.040708	24.5652	The underlying biological cause of Major depressive disorder is due to Monoamine deficiency	The underlying biological cause of Major depressive disorder is due to inflammation	Argument: Depression is caused by a deficiency in neurotransmitters like serotonin, norepinephrine, and dopamine. Evidence: *Pharmacology: SSRIs (Selective Serotonin Reuptake Inhibitors) and MAOIs increase the availability of these neurotransmitters and successfully treat symptoms in many patients. *Depletion Studies: Experimentally depleting tryptophan (the precursor to serotonin) can induce a r…	Argument: Depression is caused by an inability of the brain to generate new neurons (neurogenesis) and chronic inflammation that stresses brain circuitry. Evidence: *The Time Lag: Antidepressants raise serotonin levels within hours, but clinical relief takes weeks; this timeline correlates with the growth of new neurons (neurogenesis), not the chemical spike. *Biomarkers: Depressed patients consi…	remains unresolved
How does Multiple Sclerosis (MS) develop?	Multiple Sclerosis|MS	autoimmunity|autoimmune|desensitized T-cells|disfunctional immune cells	Epstein-Barr Virus|EBV|viral&infection|virus|Primary Neurodegenerative model	20	613	71.94	71.6873	0.95	67.7002	75.588	357.958	141.504	31.75	3.25	35	0.907	0.093	9.76923	0.102362	The primary cause of Multiple Sclerosis is due to autoimmunity.	The primary cause of Multiple Sclerosis is due to Epstein-Barr Virus.	Argument: Desensitized T-cells erroneously cross the blood-brain barrier and attack healthy myelin, classifying MS as a primary autoimmune disorder. Evidence: GWAS: Genome-wide association studies link MS risk overwhelmingly to genes regulating the immune system (specifically HLA-DRB1). Efficacy or Suppression: Drugs that suppress the immune system or prevent immune cells from entering the brain …	Argument: Generally linked to the Epstein-Barr Virus (EBV), this view suggests that oligodendrocyte (myelin-making cells) death or viral infection happens first, and the immune system enters only to clean up the debris. Evidence: EBV Link: A massive 2022 study of military personnel found that EBV infection confers a 32-fold increased risk of MS, making it a near-prerequisite. Early Damage: Bioche…
How does neural coding convey information?	neural code|neural coding|neuron|neurons	firing rate|rate coding|firing rates	temporal coding|timing	20	48	38.15	38.2458	0.95	25.6086	52.3278	19.2424	30.2967	12.95	18.95	31.9	0.406	0.594	0.683377	1.46332	The neural code conveys information primarily by firing rate.	The neural code conveys information primarily by temporal coding.	Argument: Information is conveyed by the frequency of action potentials (firing rate). A stronger stimulus results in faster firing. Evidence: Muscle Contraction: In motor neurons, higher firing rates directly correlate with stronger muscle contractions. Simplicity: Rate coding is robust against noise; averaging spikes over time allows the brain to ignore random errors in timing.	Argument: Information is conveyed by the precise timing of spikes and the intervals between them, not just the average number. Evidence: Auditory System: The brain locates sound sources by detecting microsecond differences in the arrival time of spikes from the left and right ears, a precision impossible with rate coding alone. Speed: Visual processing happens so fast (under 20ms per stage) that …	could be both-depending on neuron
What is the Primary Cause of Obesity	obesity	calorie balance|caloric intake	carbohydrate quality|refined carbohydrates|refined carbohydrate	20	316	75.18	75.3294	0.95	70.096	80.0997	213.783	70.6999	23.55	4.05	27.6	0.853	0.147	5.81481	0.171975	The main cause of obesity has to do with calorie balance.	The main cause of obesity has to do with carbohydrate quality.	Argument: Obesity is caused by a caloric surplus where "Calories In" exceed "Calories Out," regardless of the food source. * Overfeeding studies show that positive energy balance (calories > expenditure) reliably increases fat mass across diets when calories are controlled. * Large-scale epidemiology shows strong associations between calorie-dense, ultra-processed foods, sedentary time, and obesi…	Argument: Obesity is a hormonal disorder caused by high-glycemic carbohydrates triggering insulin, which acts to trap fat in adipose tissue, causing hunger downstream (you eat because your fat cells are "stealing" energy). *Biochemistry: Insulin is the primary regulator of fat storage (lipogenesis) and inhibitor of fat breakdown (lipolysis). *Dietary Trials: Some rigorous trials indicate that on …
What is the Origin of Parkinson’s Disease?	Parkinson's Disease|Parkinson's|Parkinsons	central nervous system|brain first	enteric nervous system|body first|gut first|gut|vagus nerve	20	4	28.7	30.6304	0.95	5.07247	70.3346	2.34729	4.04664	0	3.1	3.1	0	1	0	N/A	Parkinson's Disease originates first in the central nervous system.	Parkinson's Disease originates first in the enteric nervous system.	Argument: The pathology begins in the central nervous system (specifically the substantia nigra) and spreads outward. Evidence: Lesion Studies: Animal models injected with toxins directly into the brain develop Parkinsonian symptoms. Symptomology: Motor symptoms (tremors) are the defining clinical feature, and these are directly controlled by the brain stem areas affected.	Argument: Pathological alpha-synuclein proteins (Lewy bodies) form in the enteric nervous system (the gut) and travel up the Vagus nerve to the brain. Evidence: Prodromal Symptoms: Constipation and digestive issues often precede motor symptoms by 10–20 years. Vagotomy Data: Epidemiological studies show that patients who had their Vagus nerve severed (a treatment for ulcers decades ago) have a sig…
What is the Driver of Polycystic Ovary Syndrome (PCOS)?	Polycystic Ovary Syndrome|PCOS	Neuroendocrine|brain signaling|hypothalamic GnRH pulse	Ovarian defect|follicular cells|theca cells	20	162	53.565	53.4766	0.95	45.4541	61.0907	82.5876	72.4064	14.5	12.9	27.4	0.529	0.471	1.12403	0.889655	The driver of Polycystic Ovary Syndrome is primarily due to a Neuroendocrine abnormality.	The driver of Polycystic Ovary Syndrome is primarily due to a Ovarian abnormality.	Primarily a brain abnormality (hypothalamic GnRH pulse frequency → LH excess) drives ovarian dysfunction and androgen production.	Local ovarian defects in theca cells drive androgen production; brain signaling changes are secondary feedback effects.
What causes pathogenesis of Preeclampsia (PE)?	preeclampsia	Placenta|Placental	Maternal Cardiovascular system|Maternal Cardiovascular|mothers cardiovascular|mother's cardiovascular	20	475	80.925	80.9582	0.95	77.0466	84.6774	327.416	77.2746	25.6	4.2	29.8	0.859	0.141	6.09524	0.164062	The pathogenesis of preeclampsia originates from Placenta.	The pathogenesis of preeclampsia originates from Maternal Cardiovascular system.	The placental model is that the initial pathophysiological event in PE is inadequate trophoblast invasion and thus incomplete remodelling of uterine spiral arteries This leads to placental ischaemia, hypoxia and thus oxidative stress. The placental hypoxaemia sets off a biochemical cascade of angiogenic/antiangionic factors which leads to subsequent endothelial cell dysfunction with its observed …	The cardiovascular model is that there is a concurrent maladaption of the maternal cardiovascular system along with abnormal placentation, and this predisposes an individual to developing PE.	The controversy I guess is whether it is both (cardiovascular & abnormal placenta, or just an abnormal placenta)
Why is red wine cardioprotective?	red wine	antioxidants|polyphenols|resveratrol|quercetin|proanthocyanidins|antioxidant	alcohol	20	79	78.515	78.3094	0.95	68.5254	86.5662	61.4899	17.6047	12.1	0.3	12.4	0.976	0.024	40.3333	0.0247934	Red wine is cardioprotective due to antioxidants.	Red wine is cardioprotective due to alcohol.	Argument: Antioxidants from red wine play a crucial role in its being cardio proctective.	Argument: Alcholo has antithrombotic effects and can lowere LDL cholesterol. Also tTo a lesser extent, other types of alcohol mayinduce cardioprotectiveness, thus not completely due to the antioxidant role.
What is the Primary Function of REM Sleep?	REM sleep	memory consolidation	brain homeostasis	20	125	83.755	83.607	0.95	76.4719	89.5772	101.249	20.4758	26.8	1.2	28	0.957	0.043	22.3333	0.0447761	REM sleep is primarily important for memory consolidation.	REM sleep is primarily important for brain homeostasis.	REM deprivation impairs learning of certain tasks (especially emotional and procedural memory); e.g., reduced performance on maze learning and fear conditioning in rodents and humans when REM is selectively suppressed. Increased REM after learning: animals and humans often show a rebound or increased REM duration and intensity following intensive learning tasks. Neural replay: hippocampal–cortica…	REM strongly activates limbic regions (amygdala, anterior cingulate), suggesting a role in emotional calibration rather than just “storage” of memories. The synaptic homeostasis hypothesis: across sleep, synaptic strengths are globally downscaled, preserving signal-to-noise while reducing metabolic cost; REM may be critical for synaptic renormalization and energy balance. REM abnormalities are li…	could be important for both but leans towards memory consolidation
What is the Cause of Schizophrenia	Schizophrenia	dopamine signaling|dopamine	glutamate signaling|glutamate	20	453	52.975	53.4766	0.95	48.5019	58.3999	207.835	180.963	14.75	12.05	26.8	0.55	0.45	1.22407	0.816949	The main cause of Schizophrenia is due to dopamine signaling.	The main cause of Schizophrenia is due to glutamate signaling.	Argument: Schizophrenia results from hyperactivity of dopamine transmission in the mesolimbic pathways of the brain. Evidence: *Antipsychotics: All effective typical antipsychotic drugs work by blocking Dopamine D2 receptors. *Amphetamines: Drugs that increase dopamine release (like amphetamines) can induce psychosis indistinguishable from paranoid schizophrenia in healthy individuals.	Argument: The primary deficit is hypofunction of NMDA glutamate receptors, with dopamine issues being secondary. Evidence: *Dissociative Anesthetics: PCP and Ketamine are NMDA receptor antagonists; unlike amphetamines, they mimic both the positive (hallucinations) and negative (social withdrawal/cognitive dulling) symptoms of schizophrenia. *Treatment Resistance: Many patients do not respond to d…	may be both
What is the Primary Defect in Type 2 Diabetes?	Type 2 Diabetes	Peripheral&insulin&resistance	Pancreatic beta-cell failure|Pancreatic beta-cell|beta-cells	20	574	45.1	45.199	0.95	40.8046	49.7578	214.383	259.124	13.65	15.9	29.55	0.462	0.538	0.858491	1.16484	The causal issue Type 2 Diabetes is due to Peripheral insulin resistance.	The causal issue Type 2 Diabetes is due to Pancreatic beta-cell failure.	Argument: Peripheral insulin resistance precedes beta-cell failure *Evidence: Obesity and insulin resistance develop years before hyperglycemia; insulin resistance measurable in prediabetes; genetic insulin resistance syndromes exist *Supporting studies: Prospective cohort studies; euglycemic clamp studies	Argument: Pancreatic beta-cell failure is the initiating event *Evidence: Beta-cell mass reduced ~50% at diagnosis; first-phase insulin secretion lost early; lean diabetics exist; genetic forms affect beta-cell function *Supporting studies: Butler et al. (2003) autopsy studies; OGTT studies showing early secretory defects
